# Precise regulation of gene expression through transcriptional repression is essential for *Plasmodium* asexual blood stage development

**DOI:** 10.1101/2025.04.30.651575

**Authors:** Tsubasa Nishi, Izumi Kaneko, Shiroh Iwanaga, Masao Yuda

## Abstract

Malaria is caused by the proliferation of *Plasmodium* parasites in the vertebrate host blood stream through repeated cycles of asexual multiplication inside erythrocytes. During these cycles, parasites dynamically change their transcriptome at each developmental step to express genes exactly when required; however, the mechanisms regulating these transcriptomic changes remain unclear. In this study, we revealed that the AP2-family transcription factor PbAP2-TR is essential for the asexual blood stage development of the rodent malaria parasite *Plasmodium berghei*, as a transcriptional repressor. Conditional knockout of *pbap2-tr* caused developmental arrest at the trophozoite stage, *i.e.*, the cell growth phase of asexual blood stage development. Chromatin immunoprecipitation followed by high-throughput sequencing showed that PbAP2-TR binds to two different DNA motifs and targets genes that are downregulated towards late trophozoites, including ribosome biogenesis-related genes and host-modifying exported protein genes. The expression of these target genes was upregulated in *pbap2-tr*-knockout parasites, and introduction of mutations into the binding motifs increased the promoter activity of the target genes. These results indicate that PbAP2-TR establishes precise transcription peak patterns of its target genes by repressing their transcription during the trophozoite, thereby being essential for asexual blood stage development. Our data also suggest that PbAP2-TR induces transcriptional repression by recruiting a putative chromatin remodeler, PbMORC, as a co-factor.
