## Supplementary material for "Precise regulation of gene expression through transcriptional repression is essential for *Plasmodium* asexual blood stage development": Table S3

### Sheet: S3
Table S3. Target genes of PbAP2-TR.
ID	annotation	group
PBANKA_0100600	schizont membrane associated cytoadherence protein	other
PBANKA_0100700	Plasmodium exported protein, unknown function	exported protein
PBANKA_0105200	polypyrimidine tract-binding protein, putative	protein biosynthesis
PBANKA_0105400	coatomer alpha subunit, putative	vesicular protein transport
PBANKA_0105500	glutaredoxin-like protein	other
PBANKA_0106950	sorting assembly machinery 50 kDa subunit, putative	other
PBANKA_0107400	ornithine aminotransferase, putative	metabolism
PBANKA_0107800	citrate synthase-like protein, putative	metabolism
PBANKA_0108800	histone H3, putative	other
PBANKA_0108900	peptidyl-tRNA hydrolase PTRHD1, putative	protein biosynthesis
PBANKA_0109000	conserved Plasmodium protein, unknown function	unknown
PBANKA_0111200	nucleolar GTP-binding protein 1, putative	protein biosynthesis
PBANKA_0112000	syntaxin-binding protein, putative	vesicular protein transport
PBANKA_0112200	myosin E	other
PBANKA_0112500	major facilitator superfamily-related transporter, putative	transporter
PBANKA_0201600	early transcribed membrane protein	other
PBANKA_0204600	photosensitized INA-labeled protein PHIL1	pellicle/IMC
PBANKA_0208900	StAR-related lipid transfer protein, putative	transporter
PBANKA_0211600	mTERF domain-containing protein, putative	mitochondria
PBANKA_0211700	conserved Plasmodium protein, unknown function	unknown
PBANKA_0211800	conserved Plasmodium protein, unknown function	unknown
PBANKA_0211900	cation transporting ATPase, putative	transporter
PBANKA_0214300	AP-4 complex subunit beta, putative	vesicular protein transport
PBANKA_0214600	Plasmodium exported protein, unknown function	exported protein
PBANKA_0216801	reticulocyte binding protein, putative	other
PBANKA_0300600	Plasmodium exported protein, unknown function	exported protein
PBANKA_0301900	Sel1 repeat-containing protein, putative	other
PBANKA_0302000	translocation protein SEC66, putative	other
PBANKA_0304100	conserved Plasmodium protein, unknown function	unknown
PBANKA_0304700	serine repeat antigen 5	other
PBANKA_0305000	serine repeat antigen 2	other
PBANKA_0305100	serine repeat antigen 1	other
PBANKA_0305600	acyl carrier protein, putative	apicoplast
PBANKA_0306200	patatin-like phospholipase 1, putative	other
PBANKA_0306600	conserved Plasmodium protein, unknown function	unknown
PBANKA_0307000	60S ribosomal protein L37ae, putative	protein biosynthesis
PBANKA_0307900	conserved Plasmodium protein, unknown function	unknown
PBANKA_0309500	secreted protein with altered thrombospondin repeat domain	surface protein
PBANKA_0311200	protein LTV1, putative	protein biosynthesis
PBANKA_0311300	conserved Plasmodium protein, unknown function	unknown
PBANKA_0311800	acyl-CoA synthetase, putative	metabolism
PBANKA_0313300	sugar transporter, putative	transporter
PBANKA_0313400	autophagy-related protein 11, putative	other
PBANKA_0314300	conserved Plasmodium protein, unknown function	unknown
PBANKA_0314400	E2F-associated phosphoprotein, putative	protein biosynthesis
PBANKA_0314600	thioesterase/thiol ester dehydrase-isomerase, putative	other
PBANKA_0314700	replication factor C subunit 2, putative	other
PBANKA_0315700	conserved Plasmodium protein, unknown function	unknown
PBANKA_0315800	ribosome associated membrane protein RAMP4, putative	protein biosynthesis
PBANKA_0402600	inner membrane complex protein 1a	pellicle/IMC
PBANKA_0403300	conserved Plasmodium membrane protein, unknown function	unknown
PBANKA_0404600	activator of Hsp90 ATPase, putative	chaperone
PBANKA_0405100	ER membrane protein complex subunit 5, putative	chaperone
PBANKA_0405200	T-complex protein 1 subunit beta, putative	chaperone
PBANKA_0405400	40S ribosomal protein S12, putative	protein biosynthesis
PBANKA_0406600	conserved Plasmodium protein, unknown function	unknown
PBANKA_0409500	conserved protein, unknown function	unknown
PBANKA_0409600	dolichyl-diphosphooligosaccharide--protein glycosyltransferase subunit OST1, putative	other
PBANKA_0410600	60S ribosomal protein L26, putative	protein biosynthesis
PBANKA_0412400	RING finger protein RNF1, putative	other
PBANKA_0413800	microneme associated antigen, putative	rhoptry/microneme
PBANKA_0413900	ribosomal protein L27, mitochondrial, putative	mitochondria
PBANKA_0414700	zinc finger protein, putative	other
PBANKA_0416000	high molecular weight rhoptry protein 3, putative	rhoptry/microneme
PBANKA_0416500	copper-transporting ATPase	transporter
PBANKA_0418500	Plasmodium exported protein, unknown function	exported protein
PBANKA_0501600	golgi re-assembly stacking protein, putative	other
PBANKA_0501800	myosin essential light chain ELC, putative	pellicle/IMC
PBANKA_0503600	60S ribosomal protein L30e, putative	protein biosynthesis
PBANKA_0504100	autophagy-related protein 8	other
PBANKA_0504900	N-acetyltransferase, GNAT family, putative	other
PBANKA_0505000	dihydrolipoamide acyltransferase, putative	apicoplast
PBANKA_0506000	schizont egress antigen-1	other
PBANKA_0508200	conserved Plasmodium protein, unknown function	unknown
PBANKA_0509500	conserved protein, unknown function	unknown
PBANKA_0510800	conserved Plasmodium protein, unknown function	unknown
PBANKA_0511000	biotin--protein ligase 1	metabolism
PBANKA_0511100	conserved Plasmodium protein, unknown function	unknown
PBANKA_0511200	U3 small nucleolar ribonucleoprotein protein MPP10, putative	protein biosynthesis
PBANKA_0511300	ribosomal protein S22, mitochondrial, putative	mitochondria
PBANKA_0511400	peroxiredoxin, putative	other
PBANKA_0511800	centrin-3, putative	other
PBANKA_0511900	60S ribosomal protein L3, putative	protein biosynthesis
PBANKA_0512000	palmitoyltransferase DHHC10	other
PBANKA_0512700	conserved Plasmodium protein, unknown function	unknown
PBANKA_0513000	inner membrane complex protein 1m, putative	pellicle/IMC
PBANKA_0513100	conserved Plasmodium protein, unknown function	unknown
PBANKA_0513500	conserved Plasmodium protein, unknown function	unknown
PBANKA_0513600	adenosine deaminase, putative	metabolism
PBANKA_0515100	conserved Plasmodium protein, unknown function	unknown
PBANKA_0515200	MORN repeat-containing protein 1, putative	pellicle/IMC
PBANKA_0518700	methionine--tRNA ligase, putative	protein biosynthesis
PBANKA_0519200	conserved Plasmodium protein, unknown function	unknown
PBANKA_0519300	conserved Plasmodium protein, unknown function	unknown
PBANKA_0519500	conserved Plasmodium protein, unknown function	unknown
PBANKA_0519900	conserved Plasmodium protein, unknown function	unknown
PBANKA_0520000	pyruvate kinase 2, putative	apicoplast
PBANKA_0520100	conserved Plasmodium protein, unknown function	unknown
PBANKA_0520800	conserved Plasmodium protein, unknown function	unknown
PBANKA_0520900	antigen UB05, putative	other
PBANKA_0522600	erythrocyte membrane-associated antigen, putative	exported protein
PBANKA_0522900	pre-mRNA-splicing helicase BRR2, putative	protein biosynthesis
PBANKA_0524300	tryptophan-rich protein	exported protein
PBANKA_0524400	tryptophan-rich protein	exported protein
PBANKA_0524500	conserved rodent malaria protein, unknown function	unknown
PBANKA_0600500	GPN-loop GTPase, putative	other
PBANKA_0600600	NIMA related kinase 3, putative	other
PBANKA_0603900	HAD domain ookinete protein	pellicle/IMC
PBANKA_0604000	conserved Plasmodium protein, unknown function	unknown
PBANKA_0604500	high mobility group protein B3, putative	protein biosynthesis
PBANKA_0604900	conserved Plasmodium protein, unknown function	unknown
PBANKA_0605000	thiosulfate sulfurtransferase, putative	other
PBANKA_0607700	telomere repeat-binding zinc finger protein, putative	other
PBANKA_0609100	kelch protein, putative	other
PBANKA_0609200	conserved Plasmodium protein, unknown function	unknown
PBANKA_0610000	ribosomal protein S18, mitochondrial, putative	mitochondria
PBANKA_0610100	lysine-specific histone demethylase 1, putative	protein biosynthesis
PBANKA_0610400	non-SERCA-type Ca2+ -transporting P-ATPase, putative	transporter
PBANKA_0610900	HSP40, subfamily A, putative	chaperone
PBANKA_0612800	DEAD box ATP-dependent RNA helicase, putative	other
PBANKA_0613100	conserved Plasmodium protein, unknown function	unknown
PBANKA_0613800	protein SDA1, putative	protein biosynthesis
PBANKA_0613900	PDCD2 domain-containing protein, putative	other
PBANKA_0614900	conserved Plasmodium protein, unknown function	unknown
PBANKA_0615000	transcription initiation factor IIE subunit alpha, putative	protein biosynthesis
PBANKA_0615100	queuine tRNA-ribosyltransferase, putative	protein biosynthesis
PBANKA_0621000	dynactin subunit 5, putative	vesicular protein transport
PBANKA_0621100	proteasome assembly chaperone 4, putative	proteolysis
PBANKA_0622800	conserved protein, unknown function	unknown
PBANKA_0623100	tryptophan-rich protein	exported protein
PBANKA_0623200	lysophospholipase, putative	metabolism
PBANKA_0700600	Plasmodium exported protein, unknown function	exported protein
PBANKA_0700700	Plasmodium exported protein, unknown function	exported protein
PBANKA_0700900	reticulocyte binding protein, putative	other
PBANKA_0701300	prolyl 4-hydroxylase subunit alpha, putative	other
PBANKA_0701800	conserved protein, unknown function	unknown
PBANKA_0701900	GPI-anchored micronemal antigen, putative	rhoptry/microneme
PBANKA_0702800	protein disulfide-isomerase, putative	chaperone
PBANKA_0702900	SET domain protein, putative	protein biosynthesis
PBANKA_0703900	receptor for activated c kinase, putative	other
PBANKA_0706500	3'-5' exonuclease, putative	other
PBANKA_0706600	conserved Plasmodium protein, unknown function	unknown
PBANKA_0707300	histone acetyltransferase GCN5, putative	protein biosynthesis
PBANKA_0707400	RNA-binding protein, putative	other
PBANKA_0707500	RWD domain-containing protein, putative	other
PBANKA_0707700	PhIL1-interacting candidate PIC2, putative	pellicle/IMC
PBANKA_0709100	60S ribosomal protein L22, putative	protein biosynthesis
PBANKA_0709400	conserved Plasmodium protein, unknown function	unknown
PBANKA_0709500	ATP-dependent RNA helicase DHX36, putative	other
PBANKA_0709700	protein kinase 1	other
PBANKA_0709800	conserved Plasmodium protein, unknown function	unknown
PBANKA_0709900	conserved Plasmodium protein, unknown function	unknown
PBANKA_0712000	U3 small nucleolar ribonucleoprotein protein IMP4, putative	protein biosynthesis
PBANKA_0712200	BEM46-like protein, putative	other
PBANKA_0712400	rRNA-processing protein FCF1, putative	protein biosynthesis
PBANKA_0712700	zinc finger protein, putative	other
PBANKA_0713000	respiratory chain complex 3 associated protein 3, putative	mitochondria
PBANKA_0713100	rhoptry neck protein 5	rhoptry/microneme
PBANKA_0714600	vacuolar protein sorting-associated protein 2, putative	vesicular protein transport
PBANKA_0714900	dihydrolipoyl dehydrogenase, apicoplast, putative	apicoplast
PBANKA_0715000	vacuolar protein sorting-associated protein 9, putative	vesicular protein transport
PBANKA_0715300	conserved Plasmodium protein, unknown function	unknown
PBANKA_0715400	ATP synthase-associated protein, putative	mitochondria
PBANKA_0716900	armadillo-domain containing rhoptry protein, putative	rhoptry/microneme
PBANKA_0718100	glutamyl-tRNA(Gln) amidotransferase subunit A	apicoplast
PBANKA_0720600	trafficking protein particle complex subunit 3, putative	vesicular protein transport
PBANKA_0720700	regulator of chromosome condensation, putative	other
PBANKA_0720800	RNA-binding protein NOB1, putative	other
PBANKA_0721600	conserved Plasmodium protein, unknown function	unknown
PBANKA_0721700	ran-specific GTPase-activating protein 1, putative	other
PBANKA_0721800	apical merozoite protein, putative	rhoptry/microneme
PBANKA_0801400	conserved protein, unknown function	unknown
PBANKA_0802700	mRNA cap guanine-N7 methyltransferase, putative	protein biosynthesis
PBANKA_0802800	conserved Plasmodium protein, unknown function	unknown
PBANKA_0803500	ATP synthase subunit C, putative	mitochondria
PBANKA_0803600	importin-7, putative	vesicular protein transport
PBANKA_0806300	P4-type ATPase ATP7, putative	other
PBANKA_0806400	conserved protein, unknown function	unknown
PBANKA_0808000	cdc2-related protein kinase 4, putative	other
PBANKA_0808500	conserved Plasmodium protein, unknown function	unknown
PBANKA_0809600	conserved Plasmodium protein, unknown function	unknown
PBANKA_0812200	START domain-containing protein, putative	other
PBANKA_0813800	tRNA (adenine(58)-N(1))-methyltransferase non-catalytic subunit TRM6, putative	protein biosynthesis
PBANKA_0814800	conserved Plasmodium protein, unknown function	unknown
PBANKA_0815100	conserved Plasmodium protein, unknown function	unknown
PBANKA_0815200	phospholipid or glycerol acyltransferase, putative	metabolism
PBANKA_0815800	GINS complex subunit Psf3, putative	other
PBANKA_0815900	BSD-domain protein, putative	other
PBANKA_0817400	conserved Plasmodium protein, unknown function	unknown
PBANKA_0817500	ubiquitin fusion degradation protein 1, putative	proteolysis
PBANKA_0817800	conserved Plasmodium protein, unknown function	unknown
PBANKA_0817900	Zinc finger HIT domain-containing protein 3, putative	other
PBANKA_0818900	endoplasmic reticulum chaperone BiP, putative	chaperone
PBANKA_0819100	cytochrome b5, putative	other
PBANKA_0819600	conserved Plasmodium protein, unknown function	unknown
PBANKA_0819700	dihydrouridine synthase, putative	protein biosynthesis
PBANKA_0820000	DnaJ protein, putative	chaperone
PBANKA_0820100	PPPDE peptidase, putative	other
PBANKA_0821900	ubiquitin-conjugating enzyme E2, putative	proteolysis
PBANKA_0822000	conserved Plasmodium protein, unknown function	unknown
PBANKA_0822300	NifU-like scaffold protein	apicoplast
PBANKA_0822400	conserved Plasmodium protein, unknown function	unknown
PBANKA_0822700	ribosome production factor 1, putative	protein biosynthesis
PBANKA_0822800	conserved Plasmodium protein, unknown function	unknown
PBANKA_0823600	pre-mRNA-splicing factor 18, putative	protein biosynthesis
PBANKA_0824000	OTU domain-containing protein, putative	other
PBANKA_0824100	nitric oxide synthase, putative	metabolism
PBANKA_0824900	patatin-like phospholipase, putative	metabolism
PBANKA_0826000	ribosomal RNA-processing protein 8, putative	protein biosynthesis
PBANKA_0826700	parasitophorous vacuolar protein 5	other
PBANKA_0827000	conserved Plasmodium protein, unknown function	unknown
PBANKA_0827200	monocarboxylate transporter, putative	other
PBANKA_0828700	phosphatidylserine decarboxylase, putative	metabolism
PBANKA_0828800	cytochrome c oxidase subunit 6B, putative	mitochondria
PBANKA_0829200	conserved protein, unknown function	unknown
PBANKA_0830200	high molecular weight rhoptry protein 2	rhoptry/microneme
PBANKA_0831000	merozoite surface protein 1	surface protein
PBANKA_0832200	PUB domain-containing protein, putative	other
PBANKA_0832900	protein MAM3, putative	other
PBANKA_0833000	profilin	other
PBANKA_0833400	apicoplast ribosomal protein S6, putative	apicoplast
PBANKA_0835400	conserved Plasmodium protein, unknown function	unknown
PBANKA_0835500	UBX domain-containing protein, putative	other
PBANKA_0835900	protein kish, putative	vesicular protein transport
PBANKA_0836000	vacuolar protein sorting-associated protein 33, putative	vesicular protein transport
PBANKA_0836100	phosphatidylinositol N-acetylglucosaminyltransferase subunit P, putative	other
PBANKA_0836200	conserved Plasmodium protein, unknown function	unknown
PBANKA_0836400	Plasmodium exported protein, unknown function	exported protein
PBANKA_0902100	sporozoite and liver stage asparagine-rich protein	other
PBANKA_0902500	oocyst rupture protein 1	other
PBANKA_0902700	conserved Plasmodium protein, unknown function	unknown
PBANKA_0903000	ribosome assembly protein 4, putative	protein biosynthesis
PBANKA_0903300	bicoid-interacting protein BIN3, putative	other
PBANKA_0903400	TMEM65 domain-containing protein, putative	other
PBANKA_0903500	ABC transporter B family member 3, putative	transporter
PBANKA_0904000	conserved Plasmodium protein, unknown function	unknown
PBANKA_0904200	conserved Plasmodium protein, unknown function	unknown
PBANKA_0904300	apicoplast import protein Tic20, putative	apicoplast
PBANKA_0905000	40S ribosomal protein S21, putative	protein biosynthesis
PBANKA_0905100	ATP-dependent (S)-NAD(P)H-hydrate dehydratase, putative	other
PBANKA_0905800	DnaJ protein, putative	chaperone
PBANKA_0905900	AP2 domain transcription factor AP2-O	protein biosynthesis
PBANKA_0906400	60S ribosomal protein L35ae, putative	protein biosynthesis
PBANKA_0907200	EELM2 domain-containing protein, putative	other
PBANKA_0908600	conserved Plasmodium protein, unknown function	unknown
PBANKA_0910600	ubiquitin-related modifier 1, putative	protein biosynthesis
PBANKA_0911600	ribosomal protein S9, mitochondrial, putative	mitochondria
PBANKA_0911700	subtilisin-like protease 2	rhoptry/microneme
PBANKA_0911900	armadillo-interacting protein AIP, putative	rhoptry/microneme
PBANKA_0912300	tudor staphylococcal nuclease, putative	other
PBANKA_0912400	conserved Plasmodium protein, unknown function	unknown
PBANKA_0913900	alpha/beta hydrolase, putative	other
PBANKA_0914000	WPP motif-containing protein, putative	mitochondria
PBANKA_0914200	conserved Plasmodium protein, unknown function	unknown
PBANKA_0915000	apical membrane antigen 1	rhoptry/microneme
PBANKA_0915100	cell division control protein CDC50B, putative	other
PBANKA_0916200	T-complex protein 1 subunit alpha, putative	chaperone
PBANKA_0916500	conserved Plasmodium protein, unknown function	unknown
PBANKA_0917300	conserved Plasmodium protein, unknown function	unknown
PBANKA_0918000	60S acidic ribosomal protein P0, putative	protein biosynthesis
PBANKA_0918100	60S ribosomal protein L38, putative	protein biosynthesis
PBANKA_0920900	protein disulfide-isomerase, putative	other
PBANKA_0921000	conserved Plasmodium protein, unknown function	unknown
PBANKA_0921100	tRNA (guanine-N(7)-)-methyltransferase, putative	protein biosynthesis
PBANKA_0921400	protein phosphatase, putative	other
PBANKA_0921700	conserved Plasmodium protein, unknown function	unknown
PBANKA_0921800	steryl ester hydrolase, putative	metabolism
PBANKA_0922400	XTBD domain-containing protein, putative	other
PBANKA_0923400	60S ribosomal protein L35, putative	protein biosynthesis
PBANKA_0923800	pyruvate dehydrogenase E1 component subunit alpha	apicoplast
PBANKA_0923900	U6 snRNA-associated Sm-like protein LSm1, putative	protein biosynthesis
PBANKA_0925600	conserved Plasmodium protein, unknown function	unknown
PBANKA_0926600	protein GCN20, putative	other
PBANKA_0928400	conserved Plasmodium protein, unknown function	unknown
PBANKA_0933900	glyoxalase I, putative	other
PBANKA_0934300	UDP-galactose transporter, putative	transporter
PBANKA_0936000	endonuclease/exonuclease/phosphatase family protein, putative	other
PBANKA_0937800	essential nuclear protein 1, putative	protein biosynthesis
PBANKA_0938400	endoplasmic reticulum-resident calcium binding protein, putative	other
PBANKA_0939100	AP2 domain transcription factor, putative	protein biosynthesis
PBANKA_0939200	pescadillo homolog, putative	protein biosynthesis
PBANKA_0940100	pseudo-tyrosine kinase-like protein	other
PBANKA_0940200	DNA replication ATP-dependent helicase/nuclease DNA2, putative	other
PBANKA_0941300	translocon component PTEX88	other
PBANKA_0941400	centrin-4	other
PBANKA_0942200	DNA-directed RNA polymerase III subunit RPC8, putative	protein biosynthesis
PBANKA_0943500	iron-sulfur cluster assembly protein SufD	apicoplast
PBANKA_1000500	conserved Plasmodium protein, unknown function	unknown
PBANKA_1001700	conserved Plasmodium protein, unknown function	unknown
PBANKA_1002700	ATP-dependent RNA helicase DDX51, putative	other
PBANKA_1004000	cytosolic glyoxalase II, putative	other
PBANKA_1004600	conserved Plasmodium protein, unknown function	unknown
PBANKA_1004700	methyltransferase, putative	other
PBANKA_1004800	peptidyl-tRNA hydrolase 2, putative	protein biosynthesis
PBANKA_1004900	transcription factor, putative	protein biosynthesis
PBANKA_1005300	TH1 domain-containing protein, putative	other
PBANKA_1005400	protein CINCH, putative	pellicle/IMC
PBANKA_1005600	conserved Plasmodium protein, unknown function	unknown
PBANKA_1005700	conserved Plasmodium protein, unknown function	unknown
PBANKA_1007600	erythrocyte vesicle protein 1, putative	other
PBANKA_1009100	ataxin-2 like protein, putative	protein biosynthesis
PBANKA_1009500	glutamate synthase [NADH], putative	metabolism
PBANKA_1010400	conserved protein, unknown function	unknown
PBANKA_1012100	HP12 protein homolog, putative	other
PBANKA_1012400	RNA methyltransferase, putative	other
PBANKA_1012500	leucine-rich repeat protein	other
PBANKA_1013100	60S ribosomal protein L14, putative	protein biosynthesis
PBANKA_1014000	NADP-specific glutamate dehydrogenase, putative	apicoplast
PBANKA_1018100	ABC transporter G family member 2	transporter
PBANKA_1019600	vacuolar protein sorting-associated protein 3, putative	vesicular protein transport
PBANKA_1019800	calcium-dependent protein kinase, putative	other
PBANKA_1022000	40S ribosomal protein S25, putative	protein biosynthesis
PBANKA_1022100	conserved Plasmodium protein, unknown function	unknown
PBANKA_1022200	DIX domain-containing protein, putative	other
PBANKA_1022600	pantothenate kinase 1, putative	metabolism
PBANKA_1024000	thioredoxin-like protein, putative	apicoplast
PBANKA_1024300	ATP-dependent RNA helicase DBP4, putative	other
PBANKA_1024500	conserved Plasmodium protein, unknown function	unknown
PBANKA_1024600	liver specific protein 1	other
PBANKA_1025000	conserved protein, unknown function	unknown
PBANKA_1025600	conserved Plasmodium protein, unknown function	unknown
PBANKA_1026200	NADP-specific glutamate dehydrogenase, putative	other
PBANKA_1026300	conserved protein, unknown function	unknown
PBANKA_1026900	ribosomal RNA small subunit methyltransferase A1, putative	protein biosynthesis
PBANKA_1028900	diphthamide biosynthesis protein 1, putative	other
PBANKA_1029000	DET1 domain-containing protein, putative	other
PBANKA_1029100	conserved Plasmodium protein, unknown function	unknown
PBANKA_1029200	iron-sulfur cluster assembly protein SufC	apicoplast
PBANKA_1029700	ubiquitin-conjugating enzyme E2, putative	proteolysis
PBANKA_1029800	glycylpeptide N-tetradecanoyltransferase, putative	other
PBANKA_1030800	methyltransferase, putative	other
PBANKA_1032000	conserved Plasmodium protein, unknown function	unknown
PBANKA_1033000	conserved Plasmodium protein, unknown function	unknown
PBANKA_1034200	conserved Plasmodium protein, unknown function	unknown
PBANKA_1034500	conserved protein, unknown function	unknown
PBANKA_1035300	radical SAM protein, putative	other
PBANKA_1037400	cysteine-rich small secreted protein CSS, putative	other
PBANKA_1037800	secreted ookinete adhesive protein	rhoptry/microneme
PBANKA_1038100	DNA-directed RNA polymerase II subunit RPB4, putative	protein biosynthesis
PBANKA_1101100	Plasmodium exported protein, unknown function	exported protein
PBANKA_1101200	Plasmodium exported protein, unknown function	exported protein
PBANKA_1102200	merozoite surface protein 8	surface protein
PBANKA_1103100	actin-depolymerizing factor 1	other
PBANKA_1104800	actin-like protein, putative	other
PBANKA_1105300	conserved Plasmodium protein, unknown function	unknown
PBANKA_1105700	60S ribosomal subunit protein L24, putative	protein biosynthesis
PBANKA_1105800	TATA-box binding protein, putative	protein biosynthesis
PBANKA_1106400	transcription factor 25, putative	protein biosynthesis
PBANKA_1106800	subtilisin-like protease 3, putative	other
PBANKA_1109000	RNA polymerase I, putative	protein biosynthesis
PBANKA_1110500	translationally-controlled tumor protein homolog	other
PBANKA_1110600	conserved Plasmodium protein, unknown function	unknown
PBANKA_1110800	MORN repeat protein, putative	other
PBANKA_1111000	RNA pseudouridylate synthase, putative	other
PBANKA_1112300	ras-related protein Rab-1B, putative	vesicular protein transport
PBANKA_1113000	purine nucleoside phosphorylase, putative	metabolism
PBANKA_1113900	conserved Plasmodium protein, unknown function	unknown
PBANKA_1116800	BFR1 domain-containing protein, putative	other
PBANKA_1116900	RNA-binding protein, putative	other
PBANKA_1117000	histone H2A, putative	other
PBANKA_1119400	conserved Plasmodium protein, unknown function	unknown
PBANKA_1119900	DnaJ protein, putative	chaperone
PBANKA_1120000	conserved Plasmodium protein, unknown function	unknown
PBANKA_1120600	RAP protein, putative	other
PBANKA_1122000	nuclear polyadenylated RNA-binding protein NAB2	other
PBANKA_1122100	ferredoxin--NADP reductase, putative	apicoplast
PBANKA_1123600	N-acetylglucosaminyl-phosphatidylinositol de-N-acetylase, putative	other
PBANKA_1124300	conserved Plasmodium protein, unknown function	unknown
PBANKA_1124400	conserved Plasmodium protein, unknown function	unknown
PBANKA_1125900	ankyrin-repeat protein, putative	other
PBANKA_1127800	DnaJ protein, putative	chaperone
PBANKA_1129000	secreted ookinete protein, putative	other
PBANKA_1129700	ATP-dependent RNA helicase HAS1, putative	protein biosynthesis
PBANKA_1130900	large subunit rRNA methyltransferase, putative	protein biosynthesis
PBANKA_1131200	60S ribosomal protein L7-2, putative	protein biosynthesis
PBANKA_1131300	conserved Plasmodium protein, unknown function	unknown
PBANKA_1132200	RWD domain-containing protein, putative	other
PBANKA_1133100	serine/threonine protein kinase ARK3, putative	other
PBANKA_1133300	elongation factor 1-alpha	protein biosynthesis
PBANKA_1133400	elongation factor 1-alpha	protein biosynthesis
PBANKA_1133500	glutamate--tRNA ligase	apicoplast
PBANKA_1133700	conserved Plasmodium protein, unknown function	unknown
PBANKA_1134200	pyrroline-5-carboxylate reductase, putative	metabolism
PBANKA_1141600	conserved Plasmodium protein, unknown function	unknown
PBANKA_1142600	conserved Plasmodium protein, unknown function	unknown
PBANKA_1142700	phosphatidylserine synthase, putative	metabolism
PBANKA_1143200	conserved Plasmodium protein, unknown function	unknown
PBANKA_1143300	conserved Plasmodium protein, unknown function	unknown
PBANKA_1143500	ribosome biogenesis protein MRT4, putative	protein biosynthesis
PBANKA_1143600	alanine--tRNA ligase, putative	apicoplast
PBANKA_1144300	ribosomal protein L1, putative	protein biosynthesis
PBANKA_1144400	heptatricopeptide repeat-containing protein, putative	other
PBANKA_1145400	Plasmodium exported protein (PHIST), unknown function	exported protein
PBANKA_1145500	conserved protein, unknown function	unknown
PBANKA_1145800	membrane associated histidine-rich protein 1a	exported protein
PBANKA_1145900	membrane associated histidine-rich protein 1b	exported protein
PBANKA_1146000	tryptophan-rich protein	exported protein
PBANKA_1146100	tryptophan-rich protein	exported protein
PBANKA_1146200	Plasmodium exported protein, unknown function	exported protein
PBANKA_1201900	40S ribosomal protein S20e, putative	protein biosynthesis
PBANKA_1202000	inner membrane complex protein 1c	pellicle/IMC
PBANKA_1203000	conserved protein, unknown function	unknown
PBANKA_1203100	ADP,ATP carrier protein 2, putative	mitochondria
PBANKA_1203900	peptidase, putative	proteolysis
PBANKA_1205200	transmembrane protein 147, putative	other
PBANKA_1206000	conserved Plasmodium protein, unknown function	unknown
PBANKA_1206100	eukaryotic translation initiation factor 3 subunit D, putative	protein biosynthesis
PBANKA_1207000	nucleolar protein 5, putative	protein biosynthesis
PBANKA_1207100	Plasmodium exported protein, unknown function	exported protein
PBANKA_1207900	protein phosphatase PPM10, putative	other
PBANKA_1208300	heptatricopeptide repeat-containing protein, putative	other
PBANKA_1208700	succinate dehydrogenase subunit 4, putative	mitochondria
PBANKA_1210700	cytochrome b-c1 complex subunit 7, putative	mitochondria
PBANKA_1210800	hypoxanthine-guanine phosphoribosyltransferase, putative	metabolism
PBANKA_1211000	GMP synthase [glutamine-hydrolyzing], putative	metabolism
PBANKA_1211100	NLI interacting factor-like phosphatase	protein biosynthesis
PBANKA_1212000	conserved Plasmodium protein, unknown function	unknown
PBANKA_1214400	conserved Plasmodium protein, unknown function	unknown
PBANKA_1215100	protein RIPR, putative	rhoptry/microneme
PBANKA_1215600	40S ribosomal protein S3A, putative	protein biosynthesis
PBANKA_1217400	conserved Plasmodium protein, unknown function	unknown
PBANKA_1217500	conserved protein, unknown function	unknown
PBANKA_1217600	histone H2A.Z, putative	other
PBANKA_1218100	oocyst capsule protein Cap380	surface protein
PBANKA_1218600	conserved protein, unknown function	unknown
PBANKA_1218800	ABC transporter I family member 1, putative	transporter
PBANKA_1219600	cg1 protein, putative	other
PBANKA_1220100	ribonucleases P/MRP protein subunit POP1, putative	other
PBANKA_1220200	lysophospholipase, putative	metabolism
PBANKA_1220500	hydrolase, putative	other
PBANKA_1220800	conserved Plasmodium protein, unknown function	unknown
PBANKA_1221300	conserved Plasmodium protein, unknown function	unknown
PBANKA_1222000	histone deacetylase complex subunit SAP18, putative	protein biosynthesis
PBANKA_1222700	conserved Plasmodium protein, unknown function	unknown
PBANKA_1225400	gamete release protein	other
PBANKA_1225700	GTPase-activating protein, putative	other
PBANKA_1226000	tRNA pseudouridine synthase, putative	protein biosynthesis
PBANKA_1226500	proteasome subunit beta type-4, putative	proteolysis
PBANKA_1226700	AAA family ATPase, putative	other
PBANKA_1226900	mitogen-activated protein kinase organizer 1, putative	other
PBANKA_1227200	peptidyl-prolyl cis-trans isomerase, putative	chaperone
PBANKA_1227300	conserved Plasmodium protein, unknown function	unknown
PBANKA_1228000	1-cys peroxiredoxin, putative	other
PBANKA_1228700	nucleolar protein 10, putative	protein biosynthesis
PBANKA_1229000	Plasmodium exported protein (PHIST), unknown function	exported protein
PBANKA_1229500	endonuclease III-like protein 1, putative	other
PBANKA_1229600	conserved Plasmodium protein, unknown function	unknown
PBANKA_1229800	enoyl-acyl carrier reductase	apicoplast
PBANKA_1229900	conserved protein, unknown function	unknown
PBANKA_1231400	sporozoite surface antigen MB2, putative	surface protein
PBANKA_1231500	ubiquitin carboxyl-terminal hydrolase 2, putative	proteolysis
PBANKA_1232700	zinc finger protein, putative	other
PBANKA_1232800	NOSIP domain-containing protein, putative	proteolysis
PBANKA_1233100	proteasome subunit beta type-1, putative	proteolysis
PBANKA_1234200	40S ribosomal protein S24, putative	protein biosynthesis
PBANKA_1236400	AFG1-like ATPase, putative	mitochondria
PBANKA_1236800	conserved Plasmodium protein, unknown function	unknown
PBANKA_1236900	transcription initiation factor TFIID subunit 10, putative	protein biosynthesis
PBANKA_1237000	18S rRNA (guanine-N(7))-methyltransferase, putative	protein biosynthesis
PBANKA_1237300	magnesium transporter NIPA, putative	transporter
PBANKA_1237500	pre-mRNA-splicing factor BUD31, putative	protein biosynthesis
PBANKA_1238100	cytochrome c oxidase subunit ApiCOX18, putative	mitochondria
PBANKA_1238200	DnaJ protein, putative	chaperone
PBANKA_1238700	MerC domain-containing protein, putative	other
PBANKA_1238900	conserved Plasmodium protein, unknown function	unknown
PBANKA_1240600	inner membrane complex protein 1g, putative	pellicle/IMC
PBANKA_1241100	WD repeat-containing protein 55, putative	other
PBANKA_1241200	conserved Plasmodium protein, unknown function	unknown
PBANKA_1241500	conserved protein, unknown function	unknown
PBANKA_1242400	conserved Plasmodium protein, unknown function	unknown
PBANKA_1242500	ATP-dependent RNA helicase DDX41, putative	other
PBANKA_1243200	conserved Plasmodium protein, unknown function	unknown
PBANKA_1302200	translocation protein SEC62, putative	other
PBANKA_1302300	metacaspase-2, putative	other
PBANKA_1303800	triosephosphate isomerase, putative	metabolism
PBANKA_1306200	tRNA import protein tRIP	protein biosynthesis
PBANKA_1306400	geranylgeranyl transferase type-2 subunit alpha, putative	vesicular protein transport
PBANKA_1308500	shikimate dehydrogenase, putative	metabolism
PBANKA_1309200	serine/threonine kinase-1, putative	other
PBANKA_1309300	conserved Plasmodium protein, unknown function	unknown
PBANKA_1309900	M17 leucyl aminopeptidase, putative	proteolysis
PBANKA_1310100	pyruvate dehydrogenase E1 component subunit beta, putative	apicoplast
PBANKA_1313100	crossover junction endonuclease MUS81, putative	other
PBANKA_1313200	AP2 domain transcription factor AP2-O5, putative	protein biosynthesis
PBANKA_1314800	elongation factor 2, putative	protein biosynthesis
PBANKA_1319000	conserved protein, unknown function	unknown
PBANKA_1319200	AP-1 complex subunit gamma, putative	vesicular protein transport
PBANKA_1320500	V-type H(+)-translocating pyrophosphatase, putative	other
PBANKA_1321000	MA3 domain-containing protein, putative	other
PBANKA_1321100	conserved Plasmodium protein, unknown function	unknown
PBANKA_1321400	large ribosomal subunit nuclear export factor, putative	protein biosynthesis
PBANKA_1322100	aminodeoxychorismate lyase, putative	metabolism
PBANKA_1322200	spindle assembly abnormal protein 4	other
PBANKA_1324300	inner membrane complex sub-compartment protein 3	pellicle/IMC
PBANKA_1326400	glyceraldehyde-3-phosphate dehydrogenase	metabolism
PBANKA_1327100	rhoptry neck protein 11	rhoptry/microneme
PBANKA_1330100	60S ribosome subunit biogenesis protein NIP7, putative	protein biosynthesis
PBANKA_1330600	1-deoxy-D-xylulose 5-phosphate reductoisomerase, putative	apicoplast
PBANKA_1331500	telomere length and silencing protein 1, putative	other
PBANKA_1332600	conserved Plasmodium protein, unknown function	unknown
PBANKA_1332700	duffy-binding protein	other
PBANKA_1334200	RNA 3'-terminal phosphate cyclase-like protein, putative	protein biosynthesis
PBANKA_1334300	exported protein 2	exported protein
PBANKA_1336900	conserved Plasmodium protein, unknown function	unknown
PBANKA_1337000	ribosome assembly 1 protein, putative	protein biosynthesis
PBANKA_1337600	BRCT domain-containing protein, putative	other
PBANKA_1337900	conserved Plasmodium protein, unknown function	unknown
PBANKA_1338000	respiratory chain complex 2 associated protein 2, putative	mitochondria
PBANKA_1338700	plasmepsin V, putative	proteolysis
PBANKA_1339200	conserved Plasmodium protein, unknown function	unknown
PBANKA_1339400	micro-fibrillar-associated protein, putative	other
PBANKA_1340000	dihydrofolate synthase/folylpolyglutamate synthase, putative	metabolism
PBANKA_1340800	conserved Plasmodium protein, unknown function	unknown
PBANKA_1340900	conserved Plasmodium protein, unknown function	unknown
PBANKA_1342100	conserved Plasmodium protein, unknown function	unknown
PBANKA_1342500	conserved Plasmodium protein, unknown function	unknown
PBANKA_1343400	BRCA2 protein	other
PBANKA_1343500	conserved protein, unknown function	unknown
PBANKA_1343700	conserved Plasmodium protein, unknown function	unknown
PBANKA_1343900	PUB domain-containing protein, putative	other
PBANKA_1344600	conserved Plasmodium protein, unknown function	unknown
PBANKA_1345100	conserved Plasmodium protein, unknown function	unknown
PBANKA_1345200	conserved Plasmodium protein, unknown function	unknown
PBANKA_1345400	ER lumen protein retaining receptor 1, putative	other
PBANKA_1345800	RNA-binding protein, putative	other
PBANKA_1346400	ATF7-int domain-containing protein, putative	other
PBANKA_1346800	Qa-SNARE protein, putative	vesicular protein transport
PBANKA_1346900	conserved protein, unknown function	unknown
PBANKA_1347100	trafficking protein particle complex subunit 2, putative	vesicular protein transport
PBANKA_1349100	MSP7-like protein	surface protein
PBANKA_1349200	MSP7-like protein	surface protein
PBANKA_1351400	phosphoinositide-binding protein PH2, putative	rhoptry/microneme
PBANKA_1351500	calcium-dependent protein kinase 5	other
PBANKA_1351600	conserved Plasmodium protein, unknown function	unknown
PBANKA_1351900	60S ribosomal protein L6, putative	protein biosynthesis
PBANKA_1352400	conserved protein, unknown function	unknown
PBANKA_1352700	conserved protein, unknown function	unknown
PBANKA_1353600	conserved Plasmodium protein, unknown function	unknown
PBANKA_1353700	nucleolar complex protein 2, putative	protein biosynthesis
PBANKA_1354100	ras-related protein Rab-11B, putative	vesicular protein transport
PBANKA_1354200	mitochondrial pyruvate carrier protein 1, putative	mitochondria
PBANKA_1354600	inner membrane complex suture component, putative	pellicle/IMC
PBANKA_1355700	myosin A	pellicle/IMC
PBANKA_1356000	AP2 domain transcription factor AP2-HS, putative	protein biosynthesis
PBANKA_1356700	kelch protein K13, putative	other
PBANKA_1357200	endoplasmic reticulum chaperone GRP170, putative	chaperone
PBANKA_1358000	thioredoxin 2	other
PBANKA_1360100	nucleoside transporter 1	transporter
PBANKA_1360200	conserved Plasmodium protein, unknown function	unknown
PBANKA_1360500	ethanolamine-phosphate cytidylyltransferase	metabolism
PBANKA_1362900	lysine--tRNA ligase, putative	protein biosynthesis
PBANKA_1363300	conserved Plasmodium protein, unknown function	unknown
PBANKA_1364400	inner membrane complex protein 1f, putative	pellicle/IMC
PBANKA_1365200	thioredoxin-related protein, putative	other
PBANKA_1365300	intron-binding protein aquarius, putative	protein biosynthesis
PBANKA_1365500	exported protein IBIS1	exported protein
PBANKA_1400600	cytoadherence linked asexual protein, putative	surface protein
PBANKA_1400700	Plasmodium exported protein, unknown function	exported protein
PBANKA_1400800	protein UIS3	rhoptry/microneme
PBANKA_1401100	deoxyhypusine hydroxylase, putative	other
PBANKA_1401200	ATP-dependent RNA helicase DHR1, putative	protein biosynthesis
PBANKA_1401700	SNARE protein, putative	vesicular protein transport
PBANKA_1401800	conserved Plasmodium protein, unknown function	unknown
PBANKA_1402000	sodium/hydrogen exchanger, putative	transporter
PBANKA_1402100	conserved Plasmodium protein, unknown function	unknown
PBANKA_1402600	DNA ligase I, putative	other
PBANKA_1404500	conserved Plasmodium protein, unknown function	unknown
PBANKA_1404800	SAM dependent methyltransferase, putative	mitochondria
PBANKA_1410200	cytochrome c, putative	mitochondria
PBANKA_1411500	conserved Plasmodium protein, unknown function	unknown
PBANKA_1411600	methionyl-tRNA formyltransferase, putative	protein biosynthesis
PBANKA_1412100	Maf-like protein, putative	other
PBANKA_1413200	pinin/SDK/MemA domain-containing protein, putative	other
PBANKA_1413700	heptatricopeptide repeat-containing protein, putative	other
PBANKA_1413800	conserved protein, unknown function	unknown
PBANKA_1417300	translocation protein SEC63, putative	other
PBANKA_1419100	dihydrolipoyllysine-residue succinyltransferase component of 2-oxoglutarate dehydrogenase complex, putative	mitochondria
PBANKA_1420600	histone H2B variant, putative	other
PBANKA_1421300	phosphoglycolate phosphatase	metabolism
PBANKA_1422000	conserved protein, unknown function	unknown
PBANKA_1423000	conserved protein, unknown function	unknown
PBANKA_1424200	conserved protein, unknown function	unknown
PBANKA_1425200	sporozoite surface protein 3	surface protein
PBANKA_1428100	asparagine-rich antigen, putative	other
PBANKA_1429000	mediator of RNA polymerase II transcription subunit 18, putative	protein biosynthesis
PBANKA_1429600	proline--tRNA ligase	protein biosynthesis
PBANKA_1431050	10 kDa chaperonin, putative	chaperone
PBANKA_1431100	conserved Plasmodium protein, unknown function	unknown
PBANKA_1433600	thrombospondin-related apical membrane protein	rhoptry/microneme
PBANKA_1434500	WD repeat-containing protein, putative	other
PBANKA_1435300	pre-mRNA-processing factor 17, putative	protein biosynthesis
PBANKA_1436400	conserved Plasmodium protein, unknown function	unknown
PBANKA_1436900	FbpA domain protein, putative	other
PBANKA_1437300	endoplasmin, putative	chaperone
PBANKA_1437400	diphthine--ammonia ligase, putative	other
PBANKA_1437700	conserved Plasmodium protein, unknown function	unknown
PBANKA_1437800	conserved Plasmodium protein, unknown function	unknown
PBANKA_1439500	cytochrome c heme lyase	mitochondria
PBANKA_1443600	conserved Plasmodium protein, unknown function	unknown
PBANKA_1443700	conserved protein, unknown function	unknown
PBANKA_1444000	macrophage migration inhibitory factor	other
PBANKA_1444500	myosin J	other
PBANKA_1446300	pre-mRNA-splicing factor ATP-dependent RNA helicase PRP2, putative	protein biosynthesis
PBANKA_1448100	conserved Plasmodium protein, unknown function	unknown
PBANKA_1449500	CHCH domain-containing protein, putative	other
PBANKA_1451700	conserved Plasmodium protein, unknown function	unknown
PBANKA_1451800	conserved Plasmodium protein, unknown function	unknown
PBANKA_1452200	periodic tryptophan protein 1, putative	protein biosynthesis
PBANKA_1452700	conserved Plasmodium protein, unknown function	unknown
PBANKA_1452800	pre-mRNA-splicing factor CWC22, putative	protein biosynthesis
PBANKA_1453100	sphingomyelin phosphodiesterase, putative	other
PBANKA_1457600	RNA-binding protein, putative	other
PBANKA_1457700	PIMMS57 protein	surface protein
PBANKA_1459300	actin I	other
PBANKA_1459500	myosin A-tail interacting protein	pellicle/IMC
PBANKA_1461200	conserved protein, unknown function	unknown
PBANKA_1461300	conserved Plasmodium protein, unknown function	unknown
PBANKA_1463400	AP-3 complex subunit sigma, putative	vesicular protein transport
PBANKA_1464100	coronin	other
