## Supplementary material for "Precise regulation of gene expression through transcriptional repression is essential for *Plasmodium* asexual blood stage development": Table S6

### Sheet: S6
Table S6. Gene ontology analysis of PbAP2-TR targets.
Term	p-value	Category
ribosome biogenesis	2.10825e-06	BP
host cell	9.98488e-06	CC
host cellular component	9.98488e-06	CC
host cell cytoplasm part	4.28809e-05	CC
ribonucleoprotein complex biogenesis	0.000256824	BP
symbiont-containing vacuole	0.000269355	CC
extracellular membrane-bounded organelle	0.000269355	CC
extracellular organelle	0.000339043	CC
extracellular region	0.000424026	CC
rRNA processing	0.000645885	BP
negative regulation of nucleobase-containing compound metabolic process	0.000657777	BP
host intracellular part	0.000669602	CC
host cell cytoplasm	0.000669602	CC
host intracellular region	0.000788688	CC
pellicle	0.00084714	CC
nucleolus	0.00084714	CC
host cell cytosol	0.000948439	CC
host cell part	0.00100569	CC
rRNA metabolic process	0.00105565	BP
inner membrane pellicle complex	0.00124046	CC
glutamine family amino acid biosynthetic process	0.00135019	BP
ncRNA processing	0.00208873	BP
ribonucleoside metabolic process	0.00230026	BP
ribosomal large subunit biogenesis	0.00254565	BP
negative regulation of RNA metabolic process	0.00362913	BP
symbiont-containing vacuole membrane	0.00401414	CC
ncRNA metabolic process	0.00566188	BP
negative regulation of nitrogen compound metabolic process	0.00604631	BP
rRNA modification	0.00759093	BP
RNA cap binding	0.00786381	MF
oxidoreductase activity, acting on the CH-NH2 group of donors	0.00786381	MF
oxidoreductase activity, acting on the CH-NH2 group of donors, NAD or NADP as acceptor	0.00786381	MF
cell motility	0.00933806	BP
biological process involved in interspecies interaction between organisms	0.00964451	BP
