## Supplementary material for "Precise regulation of gene expression through transcriptional repression is essential for *Plasmodium* asexual blood stage development": Table S8

### Sheet: S8
Table S8. RIME analysis using PbAP2-TR::GFP and WT parasites.
ID	annotation	log2(fold change)	p-value	Quantitative value
				WT_1	WT_2	WT_3	WT_4	PbAP2-TR_1	PbAP2-TR_2	PbAP2-TR_3	PbAP2-TR_4
PBANKA_0909600	AP2 domain transcription factor AP2-G5, putative	8.01313	5.57629e-06	0	0	0	0	22.551	24.074	26.222	30.489
PBANKA_1331400	MORC family protein, putative	7.76097	2.45383e-07	0	0	0	0	20.045	24.074	21.539	21.107
PBANKA_1424300	NPL domain-containing protein, putative	4.67004	0.0653871	0	0	0	0	1.6704	0.77657	1.873	5.8632
PBANKA_1303800	triosephosphate isomerase, putative	4.15062	0.000749251	0	0	0	0	2.5056	1.5531	1.873	1.1726
PBANKA_1234600	EELM2 domain-containing protein, putative	4.08922	0.0266944	0	0	0	0	2.5056	2.3297	1.873	0
PBANKA_1309900	M17 leucyl aminopeptidase, putative	3.97019	4.04877e-05	0	0	0	0	1.6704	1.5531	1.873	1.1726
PBANKA_1202700	RNA-binding protein, putative	3.89006	0.0839218	0	0	0	0	3.3408	1.5531	0.9365	0
PBANKA_1352700	conserved protein, unknown function	3.67107	0.0554518	0	0	0	0	2.5056	1.5531	0.9365	0
PBANKA_0601900	high mobility group protein B1, putative	3.43252	0.0913459	0	0	0	0	2.5056	0.77657	0.9365	0
PBANKA_1123500	ISWI chromatin-remodeling complex ATPase, putative	3.21706	0.0425953	0	0	0	0	1.6704	0.77657	0	1.1726
PBANKA_1034300	AP2 domain transcription factor AP2-G2	2.87071	0.140184	0	0	0	0	0	1.5531	0	1.1726
PBANKA_0707400	RNA-binding protein, putative	2.75279	0.00285198	0	0.93011	0	0	1.6704	1.5531	1.873	1.1726
PBANKA_1216500	peptidyl-prolyl cis-trans isomerase, putative	2.71683	0.355918	0	0	0	0	0	2.3297	0	0
PBANKA_1437300	endoplasmin, putative	2.30042	0.355918	0	0	0	0	1.6704	0	0	0
PBANKA_1410400	V-type proton ATPase catalytic subunit A, putative	2.08102	0.149009	1.2364	0	0	0	2.5056	1.5531	0	1.1726
PBANKA_1210800	hypoxanthine-guanine phosphoribosyltransferase, putative	1.73193	0.0307574	0	0.93011	1.0283	0	1.6704	1.5531	0.9365	2.3453
PBANKA_1238800	karyopherin beta, putative	1.61715	0.0583861	1.2364	0	1.0283	1.3551	4.176	3.8828	1.873	1.1726
PBANKA_1242300	Hsc70-interacting protein, putative	1.55115	0.370251	0	0.93011	0	0	0	1.5531	0	1.1726
PBANKA_1135700	CUGBP Elav-like family member 1, putative	1.40195	0.0888023	2.4728	1.8602	1.0283	2.7103	1.6704	4.6594	5.619	9.3811
PBANKA_1235600	adenosylhomocysteinase, putative	1.36533	0.0564749	0	1.8602	1.0283	0	1.6704	1.5531	1.873	2.3453
PBANKA_1446800	60 kDa chaperonin, putative	1.24271	0.211526	1.2364	0.93011	1.0283	1.3551	5.0112	3.8828	1.873	0
PBANKA_0712600	14-3-3 protein	0.842701	0.0568767	3.7092	3.7205	5.1413	4.0654	9.1872	7.7657	9.365	3.5179
PBANKA_1113000	purine nucleoside phosphorylase, putative	0.774317	0.187752	1.2364	1.8602	2.0565	2.7103	1.6704	3.1063	2.8095	5.8632
PBANKA_1352000	elongation factor 1-gamma, putative	0.626212	0.160503	7.4184	8.371	3.0848	8.1308	9.1872	11.648	14.984	5.8632
PBANKA_1214300	enolase, putative	0.526034	0.0190663	8.6548	5.5807	8.2261	8.1308	11.693	10.095	9.365	12.899
PBANKA_0816400	ATP-dependent 6-phosphofructokinase, putative	0.491155	0.415946	0	0.93011	1.0283	1.3551	0.8352	0.77657	1.873	1.1726
PBANKA_0610300	polyubiquitin, putative	0.475313	0.22424	2.4728	1.8602	1.0283	2.7103	3.3408	1.5531	2.8095	3.5179
PBANKA_0941500	40S ribosomal protein S4, putative	0.466188	0.352241	0	1.8602	2.0565	2.7103	1.6704	2.3297	2.8095	2.3453
PBANKA_0717800	60S ribosomal protein L15, putative	0.406704	0.615311	3.7092	1.8602	2.0565	0	3.3408	4.6594	0.9365	1.1726
PBANKA_1125600	pyruvate kinase, putative	0.403944	0.336361	3.7092	7.4409	4.1131	1.3551	5.8464	4.6594	5.619	5.8632
PBANKA_1133300	elongation factor 1-alpha	0.362165	0.0302709	33.383	33.484	30.848	44.719	43.431	41.935	49.634	48.078
PBANKA_1331900	eukaryotic initiation factor 4a, putative	0.357555	0.245	6.182	4.6506	5.1413	4.0654	5.0112	5.436	9.365	5.8632
PBANKA_0310900	T-complex protein 1 subunit theta, putative	0.337916	0.457806	1.2364	1.8602	4.1131	1.3551	3.3408	2.3297	2.8095	2.3453
PBANKA_1340100	L-lactate dehydrogenase	0.329068	0.168101	9.8912	7.4409	8.2261	6.7757	9.1872	7.7657	13.111	10.554
PBANKA_1019400	60S ribosomal protein L7-3, putative	0.313448	0.369273	2.4728	3.7205	3.0848	1.3551	4.176	3.8828	2.8095	2.3453
PBANKA_0510900	40S ribosomal protein S2, putative	0.209912	0.789162	1.2364	1.8602	2.0565	1.3551	0.8352	3.8828	2.8095	0
PBANKA_0823400	phosphoglycerate kinase, putative	0.181785	0.375129	6.182	9.3011	6.1696	9.4859	8.352	10.095	7.492	9.3811
PBANKA_0711900	heat shock protein 70	0.134312	0.228919	32.147	28.834	32.905	35.233	40.925	34.945	31.841	34.006
PBANKA_0805700	heat shock protein 90, putative	-0.00327917	0.974135	17.31	17.672	16.452	21.682	18.374	17.084	18.73	18.762
PBANKA_1314800	elongation factor 2, putative	-0.00462564	0.981496	6.182	8.371	9.2544	6.7757	5.8464	7.7657	7.492	9.3811
PBANKA_0930300	GTP-binding nuclear protein RAN/TC4, putative	-0.0761332	0.747072	6.182	4.6506	6.1696	5.4205	6.6816	3.1063	5.619	5.8632
PBANKA_1326400	glyceraldehyde-3-phosphate dehydrogenase	-0.115585	0.609944	12.364	13.952	16.452	8.1308	12.528	12.425	10.301	11.726
PBANKA_1439200	polyadenylate-binding protein 1, putative	-0.127264	0.658523	8.6548	11.161	16.452	13.551	9.1872	8.5422	14.984	12.899
PBANKA_1308600	fructose-bisphosphate aldolase 2	-0.145509	0.379167	16.073	18.602	17.481	17.617	11.693	15.531	15.92	19.935
PBANKA_1355100	40S ribosomal protein S6, putative	-0.153655	0.646485	2.4728	3.7205	3.0848	5.4205	4.176	3.8828	2.8095	2.3453
PBANKA_0928100	phosphoglycerate mutase, putative	-0.162842	0.80802	1.2364	2.7903	2.0565	0	0.8352	1.5531	1.873	1.1726
PBANKA_1219300	heat shock protein 110, putative	-0.167181	0.620959	6.182	4.6506	5.1413	2.7103	4.176	5.436	4.6825	2.3453
PBANKA_1033900	40S ribosomal protein S8e, putative	-0.270841	0.548635	3.7092	3.7205	2.0565	2.7103	0.8352	3.8828	1.873	3.5179
PBANKA_1218900	elongation factor 1-delta, putative	-0.272664	0.577197	3.7092	1.8602	2.0565	2.7103	3.3408	3.1063	0.9365	1.1726
PBANKA_1302800	thioredoxin peroxidase 1	-0.29508	0.643257	2.4728	0.93011	1.0283	1.3551	1.6704	0	1.873	1.1726
PBANKA_0916200	T-complex protein 1 subunit alpha, putative	-0.301704	0.771317	1.2364	0.93011	2.0565	0	0	1.5531	1.873	0
PBANKA_1205000	G-strand-binding protein 2	-0.337947	0.450545	3.7092	0.93011	2.0565	2.7103	1.6704	1.5531	1.873	2.3453
PBANKA_0814200	elongation factor 1-beta, putative	-0.382483	0.216278	8.6548	12.091	14.396	6.7757	7.5168	7.7657	7.492	9.3811
PBANKA_1456100	40S ribosomal protein S17, putative	-0.416253	0.324576	7.4184	9.3011	8.2261	5.4205	9.1872	4.6594	1.873	7.0358
PBANKA_1106700	60S ribosomal protein L4, putative	-0.439796	0.18622	6.182	7.4409	5.1413	5.4205	3.3408	6.9891	2.8095	4.6905
PBANKA_1200600	Plasmodium exported protein, unknown function	-0.47129	0.247197	4.9456	3.7205	4.1131	5.4205	5.0112	1.5531	1.873	4.6905
PBANKA_0308600	asparagine--tRNA ligase, putative	-0.49721	0.511931	1.2364	0.93011	1.0283	1.3551	1.6704	1.5531	0	0
PBANKA_1444100	T-complex protein 1 subunit gamma, putative	-0.596091	0.666708	1.2364	0.93011	0	1.3551	0	2.3297	0	0
PBANKA_1450300	ATP synthase subunit beta, mitochondrial	-0.602417	0.597016	3.7092	3.7205	0	0	0.8352	0.77657	0.9365	2.3453
PBANKA_0519900	conserved Plasmodium protein, unknown function	-0.639461	0.604236	1.2364	1.8602	1.0283	1.3551	0	0	0	3.5179
PBANKA_0818900	endoplasmic reticulum chaperone BiP, putative	-0.652412	0.116488	4.9456	7.4409	5.1413	2.7103	2.5056	3.1063	3.746	3.5179
PBANKA_1019500	60S ribosomal protein L5, putative	-0.679705	0.231939	2.4728	1.8602	2.0565	1.3551	0	1.5531	0.9365	2.3453
PBANKA_1210200	PRE-binding protein, putative	-0.721595	0.397108	2.4728	2.7903	2.0565	0	0	2.3297	0.9365	1.1726
PBANKA_1324400	60S ribosomal protein L27, putative	-0.744075	0.0279148	3.7092	2.7903	3.0848	2.7103	2.5056	1.5531	0.9365	2.3453
PBANKA_1204400	DNA/RNA-binding protein Alba 3, putative	-0.766241	0.144405	11.128	9.3011	24.678	12.196	8.352	7.7657	9.365	8.2085
PBANKA_1423300	DNA/RNA-binding protein Alba 1, putative	-0.809468	0.0161758	14.837	13.952	11.311	14.906	7.5168	4.6594	12.174	7.0358
PBANKA_0107300	T-complex protein 1 subunit zeta, putative	-0.817369	0.195569	3.7092	1.8602	2.0565	1.3551	1.6704	1.5531	1.873	0
PBANKA_1359200	DNA/RNA-binding protein Alba 2, putative	-0.937003	0.166371	4.9456	2.7903	2.0565	2.7103	0.8352	0.77657	3.746	1.1726
PBANKA_1215600	40S ribosomal protein S3A, putative	-0.976722	0.0365654	4.9456	5.5807	4.1131	5.4205	3.3408	3.1063	3.746	0
PBANKA_1032700	CUGBP Elav-like family member 2, putative	-1.08238	0.290273	0	1.8602	2.0565	1.3551	0	1.5531	0.9365	0
PBANKA_1231800	60S ribosomal protein L12, putative	-1.08327	0.054158	2.4728	3.7205	2.0565	2.7103	1.6704	2.3297	0	1.1726
PBANKA_1022000	40S ribosomal protein S25, putative	-1.12902	0.296793	1.2364	1.8602	1.0283	1.3551	2.5056	0	0	0
PBANKA_1360300	DNA/RNA-binding protein Alba 4, putative	-1.24232	0.0140816	13.6	8.371	13.367	16.262	9.1872	4.6594	5.619	2.3453
PBANKA_0703900	receptor for activated c kinase, putative	-1.25987	0.0656105	1.2364	2.7903	3.0848	2.7103	0.8352	2.3297	0.9365	0
PBANKA_1231000	40S ribosomal protein S11, putative	-1.32876	0.057404	2.4728	4.6506	2.0565	2.7103	0.8352	1.5531	0	2.3453
PBANKA_1441100	haloacid dehalogenase-like hydrolase, putative	-1.35957	0.0241925	3.7092	1.8602	2.0565	4.0654	1.6704	0.77657	0.9365	1.1726
PBANKA_1013100	60S ribosomal protein L14, putative	-1.41498	0.269985	2.4728	3.7205	1.0283	0	0.8352	0	1.873	0
PBANKA_1423600	40S ribosomal protein S16, putative	-1.50951	0.0221612	3.7092	2.7903	2.0565	2.7103	0.8352	0.77657	0	2.3453
PBANKA_1329300	40S ribosomal protein S3, putative	-1.60348	0.000578368	9.8912	8.371	7.1979	9.4859	1.6704	2.3297	2.8095	4.6905
PBANKA_1406100	DNA-directed RNA polymerase subunit alpha, putative	-1.67095	0.170039	0	3.7205	4.1131	1.3551	0	0.77657	0.9365	1.1726
PBANKA_1459300	actin I	-1.67705	0.000569681	8.6548	6.5108	8.2261	6.7757	2.5056	3.8828	1.873	1.1726
PBANKA_1234800	40S ribosomal protein S9, putative	-1.71444	0.060317	7.4184	2.7903	3.0848	4.0654	0.8352	0	0.9365	3.5179
PBANKA_1135100	40S ribosomal protein S15, putative	-1.7353	0.0227794	4.9456	2.7903	3.0848	5.4205	0.8352	3.1063	0.9365	0
PBANKA_0937700	60S ribosomal protein L36, putative	-2.10467	0.00226176	2.4728	3.7205	2.0565	2.7103	0.8352	0.77657	0.9365	0
PBANKA_0417500	60S ribosomal protein L32, putative	-2.26454	0.00345459	2.4728	1.8602	2.0565	1.3551	0.8352	0.77657	0	0
PBANKA_1116800	BFR1 domain-containing protein, putative	-2.28272	0.0294993	2.4728	0.93011	3.0848	1.3551	0.8352	0.77657	0	0
PBANKA_0903600	dynamin-like protein, putative	-2.32171	0.0742232	0	3.7205	4.1131	2.7103	0	0	0.9365	1.1726
PBANKA_1206900	tubulin beta chain, putative	-2.35508	0.00537572	7.4184	7.4409	3.0848	8.1308	1.6704	1.5531	1.873	0
PBANKA_0922500	kelch domain-containing protein, putative	-2.44564	0.00683195	2.4728	1.8602	2.0565	2.7103	1.6704	0	0	0
PBANKA_1016300	proliferation-associated protein 2g4, putative	-2.55857	0.355918	0	0	2.0565	0	0	0	0	0
PBANKA_1362900	lysine--tRNA ligase, putative	-2.58784	0.154024	0	0.93011	1.0283	2.7103	0	0.77657	0	0
PBANKA_0817700	RNA-binding protein musashi, putative	-2.94621	0.160197	1.2364	3.7205	1.0283	0	0	0.77657	0	0
PBANKA_1407600	60S ribosomal protein L24, putative	-3.23109	0.00380576	1.2364	2.7903	2.0565	2.7103	0	0	0.9365	0
PBANKA_1202400	60S ribosomal protein L13, putative	-3.37979	0.079068	6.182	0.93011	1.0283	4.0654	0	0	0	1.1726
PBANKA_1434700	clathrin heavy chain, putative	-3.97593	0.00216828	6.182	5.5807	4.1131	9.4859	0.8352	0.77657	0	0
PBANKA_0807600	40S ribosomal protein S11, putative	-4.15816	0.00884573	2.4728	0.93011	1.0283	2.7103	0	0	0	0
PBANKA_0918000	60S acidic ribosomal protein P0, putative	-4.23582	0.00428323	1.2364	1.8602	3.0848	1.3551	0	0	0	0
PBANKA_1231700	60S ribosomal protein L2, putative	-4.76156	0.00363653	1.2364	2.7903	4.1131	2.7103	0	0	0	0
