## Supplementary material for "Precise regulation of gene expression through transcriptional repression is essential for *Plasmodium* asexual blood stage development": Table S10

### Sheet: S10
Table S10. List of primers used in this study.
No	Name	Sequence
1	pbap2-tr-KO_HR1_F (unsuccessful)	AGATCATTAAGAACGCGACG
2	pbap2-tr-KO_HR1_R (unsuccessful)	CTCATCTACAAGCATCGTCGACCAGCATTGGCAGTCTC
3	pbap2-tr-KO_HR2_F (unsuccessful)	CCTTCAATTTCGGATCCACTAGTGGTATAAAACGAGGGAG
4	pbap2-tr-KO_HR2_R (unsuccessful)	TGTACAATGTTTCCTCATTTTCAC
5	pbap2-tr-KO_WT_check_F (unsuccessful)	ATCCCAGAAGAAAATGGCAATG
6	pbap2-tr-KO_check_F (unsuccessful)	GAGAAGAATCGACCTTTAAAGGGTAG
7	pbap2-tr-KO_check_R (unsuccessful)	ATGCTATGTTTTCTTTGTGTTCTTC
8	PbAP2-TR::GFP_HR1_F	TAGAACTAGTGGATCCAGAAACATCTAAACATGGTTACGC
9	PbAP2-TR::GFP_HR1_R	GTAAATAATTCTTCTCCTTTACTGCTAGCTGATGTATTATAAGCTTGTAAATCAAGGG
10	PbAP2-TR::GFP_HR2_F	CATGGCATGGATGAACTATACAAATAAGATGAAGAAAAATATAAAGTAGTTATAGTA
11	PbAP2-TR::GFP_HR2_R	CGGGCCCCCCCTCGAGTTACGACAATATTCCATCCTAAATGCC
12	GFP_F	GCTAGCAGTAAAGGAGAAGAATTATTTACTGG
13	GFP_R	TTATTTGTATAGTTCATCCATGCCATGTG
14	PbAP2-TR::GFP_gRNA_F	TATTGTCATGATGAAAACAAACTGC
15	PbAP2-TR::GFP_gRNA_R	AAACGCAGTTTGTTTTCATCATGAC
16	PbAP2-TR::GFP_donor_F/pbap2-tr-DiCre_loxP2_check_F	CAGAAACATCTAAACATGGTTACGC
17	PbAP2-TR::GFP_donor_R	ACGACAATATTCCATCCTAAATGCC
18	PbAP2-TR::GFP_check_F	GCTTATTCTGTTATTAGACGAGGTG
19	PbAP2-TR::GFP_check_R	GGGGCATCAATTTTATTGGTATGC
20	GFP_check_R	CCGTATGTTGCATCACCTTCA
21	pbap2-tr-DiCre_loxP1_HR1_F	TAGAACTAGTGGATCTGGATGTGCACTTAAACCAATTTTTCTATATCTATATAAGTAC
22	pbap2-tr-DiCre_loxP1_HR1_R	ATGTATGCTATACGAAGTTATACACTTCAGCAACATAAATATATATATATATGAAAAATTTGAATG
23	pbap2-tr-DiCre_loxP1_HR2_F	GCTGAAGTGTATAACTTCGTATAGCATACATTATACGAAGTTATGGTATATAATTTGTTTTGAAAATTCATACCAATGC
24	pbap2-tr-DiCre_loxP1_HR2_R	CGGGCCCCCCCTCGACTTATCAAATCTTACACCAACAACGTGTGG
25	pbap2-tr-DiCre_loxP1_gRNA_F	tattgATATTTATGTTGCTGAAGTG
26	pbap2-tr-DiCre_loxP1_gRNA_R	aaacCACTTCAGCAACATAAATATC
27	pbap2-tr-DiCre_loxP1_donor_F/check_F	TGGATGTGCACTTAAACCAATTTTTCTATATCTATATAAGTAC
28	pbap2-tr-DiCre_loxP1_donor_R	CTTATCAAATCTTACACCAACAACGTGTGG
29	pbap2-tr-DiCre_loxP1_check_R	TGTATAGCTAATCGTCTCGCTTCCTC
30	pbap2-tr-DiCre_loxP2_HR1_F	TAGAACTAGTGGATCGCTTCTCAACAAGAATGTGCAGAAGAC
31	pbap2-tr-DiCre_loxP2_HR1_R	CGTATAATGTATGCTATACGAAGTTATAGCAGTTTGTTTTCATCATGATGTATTATAAGC
32	pbap2-tr-DiCre_loxP2_HR2_F	CAAACTGCTATAACTTCGTATAGCATACATTATACGAAGTTATGGATGAAGAAAAATATAAAGTAGTTATAGTAATAAACCA
33	pbap2-tr-DiCre_loxP2_HR2_R	CGGGCCCCCCCTCGAGATACACATATGCATATGGTACATTCTTTTGAGC
34	pbap2-tr-DiCre_loxP2_gRNA_F	tattgTCATGATGAAAACAAACTGC
35	pbap2-tr-DiCre_loxP2_gRNA_R	aaacGCAGTTTGTTTTCATCATGAC
36	pbap2-tr-DiCre_loxP2_donor_F	GCTTCTCAACAAGAATGTGCAGAAGAC
37	pbap2-tr-DiCre_loxP2_donor_R	GAGATACACATATGCATATGGTACATTCTTTTGAGC
38	pbap2-tr-DiCre_loxP2_check_R	CGAAAGGTTGTATAATAAGAAATATGCAGGATG
39	pbap2-g-KO_HR1_F	TAGAACTAGTGGATCGTGACCATATATGTATATACATTATTTAATGAT
40	pbap2-g-KO_HR1_R	GTGTGTGCGACTCATCATCTGAGTGGTTTTGAATATCAGAG
41	pbap2-g-KO_HR2_F	CAGATGATGAGTCGCACACACAAATAGCAGCGATG
42	pbap2-g-KO_HR2_R	CGGGCCCCCCCTCGAGTTTCTTTAAATGTGCTAACCATGC
43	pbap2-g-KO_gRNA_F	TATTGTATCGACATGCATAACATAA
44	pbap2-g-KO_gRNA_R	AAACTTATGTTATGCATGTCGATAC
45	pbap2-g-KO_donor_F	GTGACCATATATGTATATACATTATTTAATGATATTA
46	pbap2-g-KO_donor_R	GTTTCTTTAAATGTGCTAACCATGC
47	pbap2-g-KO_check_F	CAATTTTGGGTATGTGTATAATGGGC
48	pbap2-g-WT_check_R	CCTACATTTTTTACATTGCACACACTAC
49	pbap2-g-KO_check_R	GTAAGCTAAATATATGGTATATTGCATTCACTC
50	MBP::PbAP2-TR_D1D2_F	TGTCCATGGGCGGCCGCAAAAATCTATCTAATAGTAATGAAAATAATTATGC
51	MBP::PbAP2-TR_D1D2_R	CAGGGAATTCGGATCCTTATAGGTTTTTATTCATTTTATTCTGATTGCATAC
52	MBP::PbAP2-TR_D1D2_intron_F	CCTAATGGCTTTAAAGATATTCATGGAAAGAACAAATTAATTTTTAAAT
53	MBP::PbAP2-TR_D1D2_intron_R	CCATGAATATCTTTAAAGCCATTAGGTATTTTCG
54	MBP::PbAP2-TR_D3_F	TGTCCATGGGCGGCCGCAATGTTCGATTACCAAAAAGTGAAAT
55	MBP::PbAP2-TR_D3_R	CAGGGAATTCGGATCCTTATTTTCCTTTATTTGTTTCTAAAATTCGATTTC
56	dlat_promoter_F	CTATAGGGCGATTGGGTACCTTTAAAACATTTATCATTTATTACATTCCC
57	dlat_promoter_R	CCATCTCGACGCTAGCTCGCATCATTTTTTTTATAATGTTATATATATAG
58	dlat_Motif1_mut_F	CTCAAACAAATTAATtTTGTTTTATATATTTACAAaATAATAAAAATATATACATACATAGTGC
59	dlat_Motif1_mut_R	GCACTATGTATGTATATATTTTTATTATtTTGTAAATATATAAAACAAaATTAATTTGTTTGAG
60	dlat_Motif2_mut_F	CTCTTTTAAAGAATTtTTCTTGTATATTTTTAATTCTCATATTAATTAGCTATTC
61	dlat_Motif2_mut_R	GAATAGCTAATTAATATGAGAATTAAAAATATACAAGAAaAATTCTTTAAAAGAG
62	bpl-1_promoter_F	CTATAGGGCGATTGGGTACCACAAATATGAAAGGGAAAAAGTTATGG
63	bpl-1_promoter_R	CCATCTCGACGCTAGCATTTTCTTTCTCCATTTGTGTTATTC
64	bpl-1_Motif1_mut1_F	GTTTTTTTATTTGAATTGAATGTGCAAaACTAATATTAAAATTG
65	bpl-1_Motif1_mut1_R	CAATTTTAATATTAGTtTTGCACATTCAATTCAAATAAAAAAAC
66	bpl-1_Motif1_mut2_F	TGCTTTATAAAGGGATGCTTCG
67	bpl-1_Motif1_mut2_R	CGAAGCATCCCTTTATAAAGCAAaATCATTCTTTAATACAC
68	bpl-1_Motif2_mut_F	GGTGACCACATATACATACAGAAaTAACCTATCAAATAAAG
69	bpl-1_Motif2_mut_R	CTGTATGTATATGTGGTCACCATTTTC
70	PbMORC::GFP_HR1_F	TAGAACTAGTGGATCGCTTAACAAATGGAGAGAGTCAAGAG
71	PbMORC::GFP_HR1_R	CTTCTCCTTTACTGCTAGCTTCATCATCTGGTTCATATTCTTCATCTTC
72	PbMORC::GFP_HR2_F	GGCATGGATGAACTATACAAATAGAAAAAAATAAAAAACAAAATGATGCAATGTTAAAC
73	PbMORC::GFP_HR2_R	CGGGCCCCCCCTCGACCTTACAAAAAAGGAATATAGTAGGATAACC
74	PbMORC::GFP_PAMmut_F	GTAAATTGAGACAATTAAAAATCgGAGATATTCATCCATC
75	PbMORC::GFP_PAMmut_R	GATGGATGAATATCTCcGATTTTTAATTGTCTCAATTTAC
76	PbMORC::GFP_gRNA_F	TATTgTTTAAGATGGATGAATATCT
77	PbMORC::GFP_gRNA_R	AAACAGATATTCATCCATCTTAAAc
78	PbMORC::GFP_donor_F	GCTTAACAAATGGAGAGAGTCAAGAG
79	PbMORC::GFP_donor_R/check_R	CCTTACAAAAAAGGAATATAGTAGGATAACC
80	PbMORC::GFP_check_F	GTTCATGAAAATAATCACGCATTTCTTG
